# Gymnosperm and fern multifunctional bHLH transcription factors control stomatal development

**DOI:** 10.1101/2025.11.10.687565

**Authors:** Miki Zaizen-Iida, Kaotar Elhazzime, Aleksia Fanni Maria Vaattovaara, Vojtech Schmidt, Sofie Johansson, Thomas Dobrenel, Steffen Grebe, Ulrika Egertsdotter, Ove Nilsson, Anne Vatén

**Affiliations:** Department of Organismal and Evolutionary Biology and Department of Molecular and Integrative Biosciences, Faculty of Biological and Environmental Sciences and Viikki Plant Science Centre, University of Helsinki, Helsinki, Finland; Umeå Plant Science Centre (UPSC), Department of Forest Genetics and Plant Physiology, Swedish University of Agricultural Sciences, 901 83 Umeå, Sweden; Institute for Atmospheric and Earth System Research (INAR)/Forest Sciences, Faculty of Agriculture and Forestry and Viikki Plant Science Center, University of Helsinki, Helsinki, Finland; Renewable Bioproducts Institute, Georgia Institute of Technology, Atlanta, GA, USA

**Keywords:** stomatal development, fern, gymnosperm, cross-species analysis, stomatal evolution, evolution of developmental regulation, stomatal pore formation, guard cell maturation

## Abstract

Stomatal development is driven by a conserved family of basic Helix-loop-helix (bHLH) transcription factors. In the angiosperm model *Arabidopsis thaliana*, *SPEECHLESS* (*SPCH*), *MUTE* and *FAMA* show pronounced yet incompletely separated stage-specific functions. How the functional specialization observed within angiosperms evolved has remained unclear. Here, we perform the first functional analysis of stomatal regulators from the fern *Ceratopteris richardii* and the gymnosperm *Picea abies* (Norway spruce). We show that both species possess a single *SPCH/MUTE*-like gene (*CrSM* and *PaSM*) together with a single *FAMA*-like gene (*CrFAMA* and *PaFAMA*). Cross-species complementation in *Arabidopsis* revealed broad but biased developmental capacities: all four bHLHs could promote stomatal-lineage entry, whereas SM more effectively supported early-to-intermediate transitions and FAMA showed stronger capacities at later stages. *PaSM* and *PaFAMA* showed overlapping but distinct expression patterns within spruce stomatal lineage, with *PaSM* enriched at early to middle developmental stages and *PaFAMA* present across a broader developmental window. Dominant-negative perturbation of either gene in spruce was associated with altered stomatal-file patterning while producing partially distinct effects on mature stomatal-complex morphology. Together, these findings show that PaSM and PaFAMA display broad and in-part overlapping developmental roles within spruce stomatal lineage. Our data supports the model in which angiosperm stage specialization emerged through progressive partitioning of broader, overlapping developmental capacities.
