## Supplementary material for "Gymnosperm and fern multifunctional bHLH transcription factors control stomatal development": Supplementary Table 1.xlsx

### Sheet: Sheet1
	#	Primer	Use	Sequence (5'-3')	note
		U078	Subcloning the HptII gene into the pGGF000	AACAGGTCTCAACTAGTCTACATTCACGTCCAA
		U077	Subcloning the HptII gene into the pGGF000	AACAGGTCTCTATACATGGCCTCTAGTGGATCAGC
	61	AtFAMA pro_3kb F	cloning	GAAGCTTCCAAACTTCATG
	62	AtFAMA pro_3kb R	cloning	TGCTATTCGTGGTAGTTGA
		PaFAMA F	cloning_cross speices complementation analysis	ATGGTCAATTTTAGATTTCTTAACCC
		PaFAMA R	cloning_cross speices complementation analysis	GTCATTGATGTATCCCATGCA
	3	PaSM F	cloning_cross speices complementation analysis	ATGGTCGGAGAGGCGGAAGC
	4	PaSM R	cloning_cross speices complementation analysis	GCATGAAAACGTTTGTTGTACTGC
	186	Bsa1_paSM1-no stop-SRDX_Fw	cloning_spruce transgenic	aacaGGTCTCaggctATGGTCGGAGAGGCGGAAGC
	188	Bsa1_SRDX_Rv	cloning_spruce transgenic	aacaGGTCTCtctgaTTAAGCAAACCCTAAACGCA
	187	Bsa1_paFAMA-no stop-SRDX_Fw	cloning_spruce transgenic	aacaGGTCTCaggctATGGTCAATTTTAGATTTCT
	188	Bsa1_SRDX_Rv	cloning_spruce transgenic	aacaGGTCTCtctgaTTAAGCAAACCCTAAACGCA
	402	Act-F_qPCR	qRT-PCR both needle and transgenic verification	TGAGCTCCCTGATGGGCAGGTGA
	403	Act-R_qPCR	qRT-PCR both needle and transgenic verification	TGGATACCAGCAGCTTCCATCCCAAT
	406	paSM-F_qPCR1	qRT-PCR transgenic verification	TGCAAAGAGGTGATCAGGCA
	407	paSM-R_qPCR1	qRT-PCR transgenic verification	GGACTCCAGTGACTGCAACA
	408	paSM-F_qPCR2	qRT-PCR needle	CCAGGCCAAATTCTGAAGATCG
	409	paSM-R_qPCR2	qRT-PCR needle	TCCTCCACACTTAGCTTGCA
	412	paFAMA-F_qPCR2	qRT-PCR both needle and transgenic verification	CCCTATGGAGAAGGAAGAAGGC
	413	paFAMA-R_qPCR2	qRT-PCR both needle and transgenic verification	CTTCCCATGGAGTTGTTGTCG
	393	virD2 forward	genotyping PCR for agro detection	CCG GGA GGT GGC ACC AAG ACC CTT CA	this sequence come from UPSC
	394	virD2 reverse	genotyping PCR for agro detection	TGC TGC GCG AGG AAT ATC GGG AGT GC	this sequence come from UPSC
	19	pa SPCH/MUTE seq 2	genotyping PCR for spruce transgenic	AACCAAAGCATAAGCGCCTC
	188	Bsa1_SRDX_Rv	genotyping PCR for spruce transgenic	aacaGGTCTCtctgaTTAAGCAAACCCTAAACGCA
	26	pa FAMA short F	genotyping PCR for spruce transgenic	CCAGCGGATGACTCATATCG
	188	Bsa1_SRDX_Rv	genotyping PCR for spruce transgenic	aacaGGTCTCtctgaTTAAGCAAACCCTAAACGCA
	221	spch3 gen F	spch-3 genotyping PCR	GAAAAACCTAGATCCTCCCCC
	222	spch3 gen R	spch-3 genotyping PCR	GAGATGATTAGTGGGACCAAA
	223	LB1 for spch3 gen	spch-3 genotyping PCR	GCCTTTTCAGAAATGGATAAATAGCCTTGCTTCC
	304	MUTE dCAPs F	mute-1 genotyping PCR	TTCGTTCTTTGACTCCTTGTTTCTACCTCAAAAG	Restriction enzyme: BslI
	305	MUTE dCAPS R	mute-1 genotyping PCR	CTTCGAGAAAATAATTAGGATTGTGAATTGAG	Restriction enzyme: BslI
	71	fama-1 LP	fama-1 genotyping	TCATTCATTTGCTTCCTACGG
	69	fama-1 RP	fama-1 genotyping	CAATACAAAAAGCTCCCCTCAC
	70	SALK_LBb1.3	fama-1 genotyping	ATTTTGCCGATTTCGGAAC
	217	attB1_CrSM_Fw	cloning	GGGGACAAGTTTGTACAAAAAAGCAGGCTCGATGATCAGTAAAATAACAATGCTTCCT	C.richardii v2.1|Ceric.23G002400|Chr23:6432149..6435269 forward
	218	attB2_CrSM_Rv	cloning	GGGGACCACTTTGTACAAGAAAGCTGGGTAAATACTCCTTCCATGGATTTCTTTG	C.richardii v2.1|Ceric.23G002400|Chr23:6432149..6435269 forward
