## Supplementary material for "Gymnosperm and fern multifunctional bHLH transcription factors control stomatal development": Supplementary Table 2.xlsx

### Sheet: Sheet1
	Name	Description	Source
	pGGA004	35S promoter	Lampropoulos et al., 2013
	pGGB003	Dummy sequence for the B vector	Lampropoulos et al., 2013
	PaSM-SRDX in pGGC000	C vector containing the PaSM coding sequence fused to the regulating SRDX motif	This study
	PaFAMA-SRDX in pGGC000	C vector containing the PaFAMA coding sequence fused to the regulating SRDX motif	This study
	pGGD002	Dummy sequence for the D vector	Lampropoulos et al., 2013
	pGGE001	RbcS terminator	Lampropoulos et al., 2013
	pTDF002	Hygromycin resistance in plants	This study
	pGGZ003	Destination vector	Lampropoulos et al., 2013
