## Supplementary material for "Gymnosperm and fern multifunctional bHLH transcription factors control stomatal development": Supplementary Table 3.xlsx

### Sheet: Sheet1
	The number of samples observed			35S-PaSM-SRDX				35S-PaFAMA-SRDX
	for the number of cells between adjucent stomata	WT	antibiotic resistance control	14-01	14-06	14-08	14-16	15-06	15-08	15-10	15-12
	total event (the number of between stomata)	140	224	106	195	83	147	263	53	137	290
	total number of stomatal cell files	5	7	4	4	3	4	9	3	3	8
	total number of needles	5	7	3	2	3	4	9	3	3	8
	total nuber of trees	3	3	1	1	2	4	3	3	2	3
				35S-PaSM-SRDX				35S-PaFAMA-SRDX
	for morphological analysis	WT	antibiotic resistance control	14-01	14-06	14-08	14-16	15-06	15-08	15-10	15-12
	total stomata	41	56	24	54	38	57	79	29	53	61
	total needles	7	11	6	13	8	15	14	9	13	17
	total trees	3	3	2	5	3	5	5	3	5	5
	number of stomata/ needle	3-6	3-6	3-5	3-5	3-6	3-5	2-7	3-4	3-5	3-5
	number of needles/tree	2-3	3-5	3	2-4	1-4	2-4	2-4	3	1-4	3-4
