## Supplementary material for "Gymnosperm and fern multifunctional bHLH transcription factors control stomatal development": Supplementary_file_1_datasheet.xlsx

### Sheet: Data origin
Species	Database	Version	Sequence used for Orthofinder	Source URL
Alsophila spinulosa	FernBase	v3.1	Als_v3.1_protein.fa	https://fernbase.org/
Amborella trichopoda	Phytozome	v1.0	Atrichopoda_291_v1.0.protein_primaryTranscriptOnly.fa	https://phytozome-next.jgi.doe.gov/
Arabidopsis thalinana	Phytozome	Araport11	Athaliana_447_Araport11.protein_primaryTranscriptOnly.fa	https://phytozome-next.jgi.doe.gov/
Ceratopteris richardii	Phytozome	v2.1	Crichardii_676_v2.1.protein_primaryTranscriptOnly.fa	https://phytozome-next.jgi.doe.gov/
Gingko biloba	Ginkgo DB	2021	Ginkgo_biloba.pep.all.v2.fa	https://ginkgo.zju.edu.cn/
Marchantia polymorpha	Phytozome	v3.1	Mpolymorpha_320_v3.1.protein_primaryTranscriptOnly.fa	https://phytozome-next.jgi.doe.gov/
Oryza sativa	Phytozome	v7.0	Osativa_323_v7.0.protein_primaryTranscriptOnly.fa	https://phytozome-next.jgi.doe.gov/
Physcomitrium patens	Phytozome	v6.1	Ppatens_870_v6.1.protein_primaryTranscriptOnly.fa	https://phytozome-next.jgi.doe.gov/
Picea abies	Plantgenie	v1.0	Pabies1.0-all.phase.gff3.AA.fa	https://plantgenie.org/
Pinus lambertiana	Plantgenie	v1.0	PILA.1_0.peptides.fa	https://plantgenie.org/
Pseudotsuga menziesii	Plantgenie	v1.0	Psme.1_0.peptides.fa	https://plantgenie.org/
Selaginella moellendorffii	Phytozome	v1.0	Smoellendorffii_91_protein_primaryTranscriptOnly.fa	https://phytozome-next.jgi.doe.gov/
Sequoiadendron giganteum	TreeGenes	v2.0	Segi.2_0.pep.fa	https://treegenesdb.org/

### Sheet: Data curation
Manually annotated gene models
Segi_chr9_manual_annotation
Psme_jcf7190000013128_manual_annotation
Manually curated gene models
Aspi01Gene60126.t1
Aspi01Gene60129.t1
evm_27.model.AmTr_v1.0_scaffold00002.185
PSME_09972
Partial gene models or pseudogenes (excluded from phylogenetic interference)
PSME_14421
